# Neuroanatomical Norms in the UK Biobank: The Impact of Allometric Scaling, Sex and Age

**DOI:** 10.1101/2020.12.14.422684

**Authors:** Camille Michèle Williams, Hugo Peyre, Roberto Toro, Franck Ramus

## Abstract

Few neuroimaging studies are sufficiently large to adequately describe population-wide variations. This study’s primary aim was to generate neuroanatomical norms and individual markers that consider age, sex, and brain size, from 629 cerebral measures in the UK Biobank (N = 40 028). The secondary aim was to examine the effects and interactions of sex, age, and brain allometry – the non-linear scaling relationship between a region and brain size (e.g., Total Brain Volume) across cerebral measures.

Allometry was a common property of brain volumes, thicknesses, and surface areas (83%) and was largely stable across age and sex. Sex differences occurred in 67% of cerebral measures (median |β|= 0.13): 37% of regions were larger in males and 30% in females. Brain measures (49%) generally decreased with age, although aging effects varied across regions and sexes. While models with an allometric or linear covariate adjustment for brain size yielded similar significant effects, omitting brain allometry influenced reported sex differences in variance.

This large scale-study advances our understanding of age, sex, and brain allometry’s impact on brain structure and provides data for future UK Biobank studies to identify the cerebral regions that covary with specific phenotypes, independently of sex, age, and brain size.

**Graphical Abstract:** 

**Highlights:**

- We created neuroanatomical norms and individual markers for the UK Biobank (N=40 028)
- Allometry was common across 83% of brain volumes, thicknesses, and surface areas
- 67% of regions differed between sexes: 37% were larger in males and 30% in females
- Omitting brain allometry influenced reported sex differences in variance
- 49% of regions declined with age, with variations across regions and sexes
