## Supplemental Tables F for "Neuroanatomical Norms in the UK Biobank: The Impact of Allometric Scaling, Sex and Age"

### Sheet: Table 1. EffectsInteractions Si
Table 1. Consistency in the Number of Significant Standardized Beta Coefficients in the Allometric and Linear Models.
Segmentation	Model Comparisons	Effect	Age	Sex	Age2	TCM by Age	TCM by Sex	Age by Sex	Age2 by Sex	Total
ASEG Volumes (N = 32)	Allometric vs. Covariate	Both Sig.	28	27	14	0	0	5	2	76	7	N Effects or Interactions
		Both Not Sig.	4	5	16	25	32	24	28	134	32	N Regions in Segmentation
		Allometric Sig.	0	0	0	0	0	0	1	1	14	N of mismatches	N = # of effects or interactions with mismatch in significance
		Linear Sig.	0	0	2	7	0	3	1	13	6.25	% of mismatches	% = N / (N Regions in Segmentation x N Effects or Interactions) * 100 (e.g. 6.25 = 14 / (32 x 7) * 100)
	Allometric vs. Proportion	Both Sig.	28	26	14	0	0	3	0	71	7	N Effects or Interactions
		Both Not Sig.	4	1	18	19	32	23	9	106	32	N Regions in Segmentation
		Allometric Sig.	0	1	0	0	0	2	3	6	47	N of mismatches
		Linear Sig.	0	4	0	13	0	4	20	41	20.9821	% of mismatches
Cortical Surface Areas (N = 148)	Allometric vs. Covariate	Both Sig.	81	82	6	0	1	0	0	170	7	N Effects or Interactions
		Both Not Sig.	64	62	140	148	146	148	148	856	148	N Regions in Segmentation
		Allometric Sig.	1	3	2	0	0	0	0	6	10	N of mismatches
		Linear Sig.	2	1	0	0	1	0	0	4	0.965251	% of mismatches
	Allometric vs. Proportion	Both Sig.	80	59	7	0	1	0	0	147	7	N Effects or Interactions
		Both Not Sig.	64	19	140	145	147	147	87	749	148	N Regions in Segmentation
		Allometric Sig.	2	26	1	0	0	0	0	29	140	N of mismatches
		Linear Sig.	2	44	0	3	0	1	61	111	13.5135	% of mismatches
Cerebellar Volumes (N = 28)	Allometric vs. Covariate	Both Sig.	27	24	21	3	0	17	2	94	7	N Effects or Interactions
		Both Not Sig.	1	3	7	18	23	10	25	87	28	N Regions in Segmentation
		Allometric Sig.	0	1	0	7	4	1	1	14	15	N of mismatches
		Linear Sig.	0	0	0	0	1	0	0	1	7.65306	% of mismatches
	Allometric vs. Proportion	Both Sig.	27	25	21	4	4	12	2	95	7	N Effects or Interactions
		Both Not Sig.	1	0	7	18	23	10	9	68	28	N Regions in Segmentation
		Allometric Sig.	0	0	0	6	0	6	1	13	33	N of mismatches
		Linear Sig.	0	3	0	0	1	0	16	20	16.8367	% of mismatches
Subcortical Subsegmentation Volumes (N = 116)	Allometric vs. Covariate	Both Sig.	108	78	91	17	3	32	1	330	7	N Effects or Interactions
		Both Not Sig.	8	37	22	72	111	79	115	444	116	N Regions in Segmentation
		Allometric Sig.	0	0	3	12	0	5	0	20	38	N of mismatches
		Linear Sig.	0	1	0	15	2	0	0	18	4.6798	% of mismatches
	Allometric vs. Proportion	Both Sig.	107	57	91	28	2	30	1	316	7	N Effects or Interactions
		Both Not Sig.	8	2	22	49	113	77	15	286	116	N Regions in Segmentation
		Allometric Sig.	1	21	3	1	1	7	0	34	210	N of mismatches
		Linear Sig.	0	36	0	38	0	2	100	176	25.8621	% of mismatches
Cortical Mean Thicknesses (N = 148)	Allometric vs. Covariate	Both Sig.	129	97	21	17	1	22	0	287	7	N Effects or Interactions
		Both Not Sig.	19	48	127	123	144	126	148	735	148	N Regions in Segmentation
		Allometric Sig.	0	2	0	7	3	0	0	12	14	N of mismatches
		Linear Sig.	0	1	0	1	0	0	0	2	1.35135	% of mismatches
	Allometric vs. Proportion	Both Sig.	127	96	21	15	4	22	0	285	7	N Effects or Interactions
		Both Not Sig.	18	44	126	105	138	124	146	701	148	N Regions in Segmentation
		Allometric Sig.	2	3	0	9	0	0	0	14	50	N of mismatches
		Linear Sig.	1	5	1	19	6	2	2	36	4.82625	% of mismatches
Cortical Volumes (N = 148)	Allometric vs. Covariate	Both Sig.	91	95	7	1	0	2	0	196	7	N Effects or Interactions
		Both Not Sig.	55	49	137	146	148	146	148	829	148	N Regions in Segmentation
		Allometric Sig.	0	2	1	0	0	0	0	3	11	N of mismatches
		Linear Sig.	2	2	3	1	0	0	0	8	1.06178	% of mismatches
	Allometric vs. Proportion	Both Sig.	90	68	7	0	0	1	0	166	7	N Effects or Interactions
		Both Not Sig.	53	17	140	136	148	144	94	732	148	N Regions in Segmentation
		Allometric Sig.	1	29	1	1	0	1	0	33	138	N of mismatches
		Linear Sig.	4	34	0	11	0	2	54	105	13.3205	% of mismatches
N.B. The global measure was not included in the table as it was always a significant predictor of the region across models differing in global measure. Sig. : Significant at p < 0.05 / (620*11). Bold Numbers: inconsistencies between allometric and linear models. TCM: total cerebral measure, total brain volume for volumes, total surface area for surface areas, and total mean thicknesses for mean t…
	Total							All	N		N	%
								Total Tests Performed	4340	Mismatch Covariate	102	2.35023
										Mismatch Proprotion	618	14.2396
								Volumes		Mismatch Covariate	78	3.43915
								Total Tests Performed	2268	Mismatch Proprotion	428	18.8713
								MT		Mismatch Covariate	14	1.35135
								Total Tests Performed	1036	Mismatch Proprotion	50	4.82625
								SA		Mismatch Covariate	10	0.965251
								Total Tests Performed	1036	Mismatch Proprotion	140	13.5135

### Sheet: Table 2. Global Sex Differences
Table 2. Sex Differences in Variance across Adjustment Techniques for Global Image Derived Phenotypes
	Allometric		Covariate		Proportion
Measure	VR	p	VR	p	VR	p
Total Subcortical Volume	0.99	0.082	0.9	0	1	0.316
Cerebral White Matter	0.99	0.154	0.88	0	0.98	0.001
Cerebral Grey Matter	0.98	0.005	0.89	0	0.99	0.089
Cerebellum White Matter	1	0.189	0.95	0	1.06	0
Cerebellum Grey Matter	0.89	0	0.86	0	0.89	0
Total Mean Cortical Thickness	0.99	0.109	0.99	0.266	1.03	0
Total Cortical Surface Area	0.99	0.315	0.89	0	0.99	0.321
Brainstem Volume	0.98	0.004	0.87	0	0.97	0
N.B. Bold : Significant at p < 0.05 / (629). VR: Variance Ratio = Female SD / Male SD (VR < 1 greater male variance). Cerebellar Grey Matter corresponds to the sum of FAST FSL cerebellar segmentations and Cerebellar White Matter to Freesurfer ASEG segmentations.

### Sheet: Table 3. Regional Sex Differenc
Table 3. Number of Regional Significant Sex Differences in Variance across Adjustment Techniques
	Effect	Cortical Volume	Cerebellar Volume	Cortical Mean Thicknesses	Subcortical Subsegmentations	Cortical Surface Area	ASEG Volumes	Total
Allometric vs. Covariate	Both Sig.	68	25	51	64	79	11	298	1	N Effects or Interactions							Volumes		Mismatch Covariate	152	46.9136
	Linear Sig.	80	1	4	51	69	19	224	620	N Regions							Total Tests Performed	324	Mismatch Proprotion	120	37.037
	Allometric Sig.	0	0	11	0	0	1	12	236	N of mismatches	N = # of effects or interactions with mismatch in significance
	Both Not Sig.	0	2	82	1	0	1	86	38.0645	% of mismatches	% = N / (N Regions in Segmentation x N Effects or Interactions) * 100 (e.g. 6.25 = 14 / (32 x 7) * 100)						MT		Mismatch Covariate	15	10.1351
Allometric vs. Proportion	Both Sig.	40	14	52	27	55	9	197	1	N Effects or Interactions							Total Tests Performed	148	Mismatch Proprotion	15	10.1351
	Linear Sig.	16	3	5	14	21	8	67	620	N Regions
	Allometric Sig.	28	11	10	37	24	3	113	180	N of mismatches							SA		Mismatch Covariate	69	46.6216
	Both Not Sig.	64	0	81	38	48	12	243	29.0323	% of mismatches							Total Tests Performed	148	Mismatch Proprotion	45	30.4054
N.B. Sig.: Significant at p < 0.05 / (629).

### Sheet: Table 4. Corr(Mean and Variance
Table 4. Correlation between the Mean Sex Differences’ Standardized Beta and the Variance Ratio Obtained from the Replication Analyses when Omitting and Considering (log10) Brain Allometry.
	Allometry TCM Adjustment		Covariate TCM Adjustment		Proportion TCM Adjustment
	r	p	r	p	r	p
Ventricle, WM, Corpus Callosum ASEG Volumes (N = 24)	-0.3	0.152	0.64	0.001	0.71	0
ASEG & Freesurfer Subcortical Volumes (N = 124)	-0.36	0	0.39	0	0.48	0
Cerebellar Volumes (N= 28)	-0.37	0.051	0.1	0.603	0.18	0.364
Cortical Thicknesses (N = 148)	-0.33	0	-0.06	0.449	-0.07	0.374
Cortical Surface Areas (N = 148)	-0.29	0	0.01	0.866	0.34	0
Cortical Volumes (N = 148)	-0.35	0	0.16	0.055	0.38	0
N.B. r: Correlation coefficient between Variance Ratio (< 1 suggests greater male variance) and sex standardized beta (< 0 greater male volume). TCM: Total Cerebral Measure. Bold: significant at p < 0.05/(6*5). Proportion Method corresponds to a region divided by its TCM. Covariate approach: inclusion of the TCM effect and interactions in the model. Allometric approach: log transformation of cere…

### Sheet: Table 5. Corr(Isometry Deviance
Table 5. Correlations between a region’s deviance from isometry and the difference in standardized beta between the linear (covariate or proportion) and allometric models by effect or interaction
A) Correlations between a region’s deviance from isometry and the difference in standardized beta between the linear (covariate or proportion) and allometric models by effect or interaction
	Segmentation	Age.r	Age.p	Sex.r	Sex.p	Age2.r	Age2.p	TBV x Age.r	TBV x Age.p	TBV x Sex.r	TBV x Sex.p	Age x Sex.r	Age x Sex.p	Age2 x Sex.r	Age2 x Sex.p
Corr(|1 – scaling coefficient|, |Covariate Std Beta – Allometric Std Beta|)	Cortical Surface Area	0.12	0.145	-0.07	0.425	0.06	0.484	0.23	0.0045	0.28	0.000628	0.22	0.00859	0.08	0.306
	Cortical Mean Thicknesses	0.05	0.552	0.16	0.0461	0.3	0.000193	0.41	1.77e-07	0.19	0.0205	-0.02	0.792	0.22	0.00702
	All Volumes	0.09	0.103454	0.13	0.0200928	0.27	8.26e-07	0.08	0.174393	0.19	0.000550749	0.26	2.06e-06	0.18	0.00159014
	All Regions	0.15	0.000188569	0.15	0.00014644	0.28	2.18e-12	0.2	3.06e-07	0.23	4.99e-09	0.24	8.92e-10	0.17	1.37e-05
Corr(|1 – scaling coefficient|, |Proportion Std Beta – Allometric Std Beta|)	Cortical Surface Area	0.16	0.0496	0.86	6.2e-45	0.02	0.801	0.81	5.04e-35	0.24	0.0039	0.73	7.39e-26	0.87	3.14e-47
	Cortical Mean Thicknesses	0.07	0.414	0.08	0.362	-0.04	0.637	0.7	5.92e-23	0.74	4.22e-27	-0.02	0.832	0.77	2.03e-30
	All Volumes	0.002989	0.957378	0.74	4.3e-56	0.05	0.38932	0.61	3.01e-34	0.38	2.16e-12	0.54	1.04e-25	0.71	1.95e-51
	All Regions	0.08	0.0519182	0.63	9.97e-71	0.1	0.01188	0.67	8.95e-81	0.41	6.92e-27	0.51	1.14e-41	0.63	1.59e-69
N.B. Significance set at 0.05 / (6 * 7). Scaling coefficient is the coefficient of a region with the total cerebral measure obtained from the allometric model. Deviance from isometry: |1 – scaling coefficient|, Difference in standardized beta between the linear (covariate or proportion) and allometric models: e.g. |Proportion Std Beta – Allometric Std Beta|
B) Correlations between a region’s deviance from isometry and the difference in standardized beta between the linear (covariate or proportion) and allometric models by effect or interaction
	Segmentation	Age.r	Age.p	Sex.r	Sex.p	Age2.r	Age2.p	TBV x Age.r	TBV x Age.p	TBV x Sex.r	TBV x Sex.p	Age x Sex.r	Age x Sex.p	Age2 x Sex.r	Age2 x Sex.p
Corr(|1 – scaling coefficient|, |Covariate Std Beta – Allometric Std Beta|)	Cortical Surface Area	0.12	0.145	-0.07	0.425	0.06	0.484	0.23	0.0045	0.28	0.000628	0.22	0.00859	0.08	0.306
	Cortical Mean Thicknesses	0.05	0.552	0.16	0.0461	0.3	0.000193	0.41	1.77e-07	0.19	0.0205	-0.02	0.792	0.22	0.00702
	Cortical Volumes	0.08	0.31	0.06	0.456	0.27	0.00105	0.07	0.376	0.27	0.000719	0.4	4.05e-07	0	0.992
	FAST Cerebellar Volumes	-0.48	0.0102	-0.45	0.0176	0.28	0.147	-0.37	0.0522	-0.57	0.00139	-0.3	0.12	-0.29	0.139
	ASEG Volumes	-0.12	0.535	0.25	0.182	0.19	0.31	-0.2	0.281	0.18	0.337	0.42	0.0225	0.35	0.0615
	Subsegmentation Volumes	-0.03	0.737	0.09	0.338	0.14	0.123	-0.17	0.0626	0.25	0.00593	0.13	0.174	-0.16	0.0914
Corr(|1 – scaling coefficient|, |Proportion Std Beta – Allometric Std Beta|)	Cortical Surface Area	0.16	0.0496	0.86	6.2e-45	0.02	0.801	0.81	5.04e-35	0.24	0.0039	0.73	7.39e-26	0.87	3.14e-47
	Cortical Mean Thicknesses	0.07	0.414	0.08	0.362	-0.04	0.637	0.7	5.92e-23	0.74	4.22e-27	-0.02	0.832	0.77	2.03e-30
	Cortical Volumes	0.11	0.189	0.87	1.34e-45	-0.18	0.028	0.78	6.26e-32	0.32	6.33e-05	0.73	1.75e-25	0.87	7.09e-47
	FAST Cerebellar Volumes	-0.04	0.849	0.84	2.76e-08	-0.31	0.107	0.88	5.54e-10	0.31	0.114	0.73	1.25e-05	0.84	2.42e-08
	ASEG Volumes	-0.28	0.138	0.24	0.197	0.23	0.219	0.67	5.4e-05	0.6	0.000501	0.54	0.00232	0.28	0.128
	Subsegmentation Volumes	-0.43	1.43e-06	0.67	1.26e-16	-0.53	9e-10	0.18	0.0514	0.07	0.471	0.13	0.159	0.59	3.99e-12
N.B. Significance set at 0.05 / (6 * 7). Scaling coefficient is the coefficient of a region with the total cerebral measure obtained from the allometric model. Deviance from isometry: |1 – scaling coefficient|, Difference in standardized beta between the linear (covariate or proportion) and allometric models: e.g. |Proportion Std Beta – Allometric Std Beta|
	FAST Cerebellar Volumes	-0.04	0.849	0.84	2.76e-08	-0.31	0.107	0.88	5.54e-10	0.31	0.114	0.73	1.25e-05	0.84	2.42e-08
	ASEG Volumes	-0.28	0.138	0.24	0.197	0.23	0.219	0.67	5.4e-05	0.6	0.000501	0.54	0.00232	0.28	0.128
	Subsegmentation Volumes	-0.43	1.43e-06	0.67	1.26e-16	-0.53	9e-10	0.18	0.0514	0.07	0.471	0.13	0.159	0.59	3.99e-12
N.B. Significance set at 0.05 / (6 * 7). Scaling coefficient is the coefficient of a region with the total cerebral measure obtained from the allometric model.
