## Supplemental Tables G for "Neuroanatomical Norms in the UK Biobank: The Impact of Allometric Scaling, Sex and Age"

### Sheet: Tables 1-4. Allometry Replicati
Table 1. Sex Effects in Regions with Sex Differences reported by Mankiw and colleagues (2017)
	Present Study Model - aTBV x Sex											Mankiw and colleagues (2017)
	Age Matched Sample				Model + Age			Model + Age + Age2
Volume (mm3)	B	SE	p	N	B	SE	p	B	SE	p	N	B	SE	p
Cerebellum (Grey and White Matter)	0.218	0.062	0.000427	31508	0.142	0.0549	0.00965	0.139	0.0549	0.0115	40029	0.017	0.002	0.002
Flocculus	0.108	0.0977	0.268	31508	0.092	0.0853	0.281	0.107	0.0853	0.211	39086	0.032	0.009	0.001
Cerebellar Lobule VIIb	0.291	0.1046	0.00533	31508	0.211	0.0936	0.0243	0.199	0.0935	0.0335	39138	0.022	0.008	0.006
Cerebellar Crus II	0.834	0.1228	1.1e-11	31508	0.731	0.1087	1.74e-11	0.703	0.1085	9.54e-11	39195	0.031	0.008	0.000279
Cerebellar Lobule VIIIb	1.361	0.1372	3.61e-23	31508	1.311	0.1224	9.96e-27	1.261	0.1219	4.91e-25	39227	0.017	0.009	0.042
Cerebellar Lobule VIIIa	1.504	0.1329	1.2e-29	31508	1.418	0.1172	1.2e-33	1.371	0.1167	8.29e-32	39166	0.021	0.008	0.008
N.B. Negative B indicates a greater male than female volume. aTBV: adjusted Total Brain Volume (TBV) = TBV - Total Cerebellum Volume. Continous varibales were not centered or scaled.
Table 2. Sex Effects in Regions with Sex Differences reported by Peyre and colleagues (2020)
	Model - TBV x Sex														Peyre and colleagues (2020)
	Age Matched Sample				Model			Model + Age			Model + Age + Age2
Grey Matter Volume (mm3)	B	SE	p	N	B	SE	p	B	SE	p	B	SE	p	N	B	p
Left Frontal Lobe	0.0125358	0.00650587	0.0540065	36142	0.0494714	0.00617082	1.11389e-15	0.0127574	0.00633672	0.0440953	0.015699	0.00635007	0.0134305	38572	0.12	p < 0.01
Right Frontal Lobe	0.0277489	0.00651299	2.04448e-05	35836	0.0363847	0.0062811	6.97909e-09	0.00410136	0.00646012	0.525515	0.00730532	0.00647368	0.259131	38303	0.08	p < 0.05
Right Cerebellum	0.338057	0.0100506	2.76478e-244	36498	0.363276	0.00967786	5.80483e-303	0.257024	0.00976882	3.03273e-151	0.247697	0.00977201	1.31845e-140	39036	-0.2	p < 0.01
Left Cerebellum	0.348617	0.0101498	1.78443e-254	36498	0.370961	0.00976416	3.54e-310	0.266015	0.00986778	1.30979e-158	0.254708	0.00986124	7.0175e-146	39076	-0.2	p < 0.05
N.B. Negative B indicates a greater male than female volume. TBV: Total Brain Volume. Continous varibales were not centered or scaled.
Table 3. Sex Effects in Regions with Sex Differences reported by Reardon and colleagues (2016)
	Model - TBV x Sex											Reardon and colleagues (2016)
	Age Matched Sample				Model + Age			Model + Age + Age2
Grey Matter Volume (mm3)	B	SE	p	N	B	SE	p	B	SE	p	N	B	SE	p
Pallidum	-0.1493	0.0621	0.0163	36400	-0.14382	0.059	0.01477	-0.1441	0.059	0.01463	40019	0.022	0.019	p < 0.05
N.B. Negative B indicates a greater male than female volume. TBV: Total Brain Volume. Continous varibales were not centered or scaled.
Table 4. Sex Effects in Regions with Sex Differences reported by Sanchis-Segura (2019)
		Sanchis-Segura and colleagues (2019)			Present Study
		Power Proportion Method			Power Proportion Method				Log Regression Method
Volume		d	CI Low	CI High	d	CI Low	CI High	p FDR	d	CI Low	CI High	p FDR
Left	Occipital Middle Gyrus	-0.216	-0.008	-0.425	-0.03159	-0.05243	-0.01076	0.0149311	-0.0431679	-0.0637115	-0.0226242	0.000194845	1
Right	Occipital Middle Gyrus	-0.25	-0.041	-0.459	0.08226	0.06142	0.1031	2.37094e-13	0.0887134	0.068447	0.10898	1.63863e-16	2
Right	Occipital Superior Gyrus	-0.269	-0.06	-0.478	0.03907	0.01823	0.0599	0.00144865	0.0459845	0.0240869	0.0678821	0.000194845	3
Right	Lingual Gyrus	0.245	0.036	0.454	-0.04578	-0.06662	-0.02495	0.000119807	-0.0712446	-0.094209	-0.0482801	1.07815e-08	4
Right	Middle Temporal Gyrus	0.215	0.006	0.423	0.06837	0.04754	0.08921	1.46398e-09	0.0685652	0.0504601	0.0866702	1.2365e-12	5
Left	Cerebellar Crus I	0.233	0.025	0.442	-0.22346	-0.24436	-0.20257	1.72379e-95	-0.293293	-0.315492	-0.271093	2.05034e-144	6
Left	Cerebellar Lobule X	-0.212	-0.004	-0.421	0.02818	0.00735	0.04901	0.0371813	0.047144	0.0248561	0.069432	0.000187405	7
Left	Amygdala	0.224	0.015	0.432	0.04403	0.02319	0.06486	0.000234894	0.0462237	0.0280421	0.0644054	4.29117e-06	8
Right	Amygdala	0.29	0.081	0.499	-0.03838	-0.05921	-0.01755	0.122843	-0.0392387	-0.0619286	-0.0165488	0.00312659	9
Left	Putamen	0.302	0.093	0.511	0.12874	0.10788	0.14959	6.07872e-32	0.143727	0.124458	0.162997	1.2882e-46	10
Right	Putamen	0.261	0.052	0.469	0.12732	0.10647	0.14817	2.02455e-31	0.144905	0.125466	0.164345	1.2882e-46	11
Left	Pallidum	0.301	0.092	0.51	0.0705	0.04966	0.09134	4.82329e-10	0.0758878	0.0573338	0.0944418	1.4424e-14	12
Right	Pallidum	0.251	0.46	0.042	0.04639	0.02555	0.06722	0.000263281	0.0462878	0.0257352	0.0668404	6.20519e-05	13
Left	Frontal Superior Gyrus	-0.273	-0.064	-0.482	-0.05444	-0.07527	-0.03361	2.93126e-06	-0.0548764	-0.0717131	-0.0380396	1.64084e-09	14
Left	Inferior Parietal Gyrus	-0.215	-0.006	-0.423									15
	Angular Gyrus				-0.10762	-0.12847	-0.08677	1.32137e-22	-0.135337	-0.156076	-0.114598	6.49631e-36	16
	Supramarginal Gyrus				0.06986	0.04902	0.09069	6.44612e-10	0.074798	0.0550513	0.0945448	1.2365e-12	17
Right	Inferior Parietal Gyrus	-0.212	-0.004	-0.421									18
Right	Angular Gyrus				-0.02884	-0.04967	-0.00801	0.0321915	-0.0423049	-0.0633465	-0.0212633	0.000377668	19
Right	Supramarginal Gyrus				-0.06654	-0.08737	-0.0457	4.0877e-09	-0.0845203	-0.104755	-0.0642861	4.0042e-15	20
Left	Orbital Gyrus				0.02293	0.0021	0.04376	0.133081	0.0233951	0.00515773	0.0416325	0.0512532	21
	Superior Frontal Orbital Gyrus	-0.351	-0.142	-0.561									22
Right	Orbital Gyrus				0.03655	0.01571	0.05738	0.00323201	0.0385168	0.0198296	0.057204	0.000259016	23
	Superior Frontal Orbital Gyrus	-0.329	-0.12	-0.538									24
	Middle Forntal Orbital Gyrus	-0.239	-0.031	-0.448									25
N.B. All significant effects reported by Sanchis-Segura and colleagues (2019) following FDR correction for multiple comparisons. Age did not differ between participants in Sanchis-Segura's study, so participants in the present study were matched by age in our sample. Since Sanchis-Segura used the Automated Anatomical Labelling Atlas and current analyses were performed on the Destrieux 2009 atlas,…

### Sheet: Tables 5-6. Ritchie Subcortical
Table 5. Comparing Descriptive Statistics of our Sampel to Ritchie and colleagues' (2018)
	Ritchie and colleagues (2019)				Present Study
	Females (n = 2750)		Males (n = 2466)		Females			Males
Volume (cm3)	Mean	SD	Mean	SD	Mean	SD	N	Mean	SD	N
Total brain volume	1115.76	89.68	1233.58	98.31	1110	90.1563	20853	1220	99.4664	18510
Left hippocampus	3.73	0.42	3.94	0.46	3.69	0.43636	20853	3.88	0.51362	18510
Right hippocampus	3.82	0.42	4.04	0.48	3.79	0.44056	20853	4.01	0.53013	18510
Left accumbens	0.49	0.11	0.53	0.12	0.476	0.1119	20850	0.514	0.12762	18506
Right accumbens	0.4	0.1	0.42	0.11	0.377	0.10344	20848	0.4	0.11812	18494
Left amygdala	1.21	0.22	1.35	0.25	1.2	0.21674	20853	1.34	0.26059	18510
Right amygdala	1.18	0.24	1.31	0.27	1.16	0.24465	20853	1.3	0.28705	18510
Left caudate	3.28	0.38	3.54	0.41	3.26	0.38722	20853	3.52	0.42491	18510
Right caudate	3.45	0.4	3.72	0.44	3.43	0.40607	20853	3.71	0.4494	18510
Left pallidum	1.69	0.21	1.85	0.22	1.69	0.22926	20853	1.83	0.24332	18510
Right pallidum	1.74	0.2	1.89	0.22	1.73	0.22765	20853	1.88	0.24779	18510
Left putamen	4.61	0.5	5.07	0.56	4.55	0.52435	20853	5.01	0.60514	18510
Right putamen	4.64	0.49	5.13	0.55	4.59	0.50908	20853	5.08	0.58731	18510
Left thalamus	7.54	0.64	8.11	0.72	7.49	0.67356	20853	8.05	0.76288	18510
Right thalamus	7.34	0.62	7.92	0.69	7.29	0.65403	20853	7.87	0.72589	18510
Table 6. Sex Effects in Regions with Sex Differences reported by Ritchie and colleagues (2018)
	Ritchie and colleagues (2019)					Present Study
	Residuals from Model: Volume ~ TBV + Age + Ethnicity					Residuals from Model: Volume ~ TBV + Age + Ethnicity					Residuals from Model: log10(Volume) ~ log10(TBV) + Age + Ethnicity
	Mean difference test (t test)			Variance Ratio test		Mean difference test (t test)			Variance Ratio test		Mean difference test (t test)			Variance Ratio test
Volume (cm3)	t	p FDR	d	VR	p FDR	t	p FDR	d	VR	p FDR	t	p FDR	d	VR	p FDR
Left Accumbens	2.58	0.07	0.08	0.82	1.28×10-05	5.1243	5.252e-07	0.052099	0.7983	6.704e-56	5.6838	2.654e-08	0.057629	0.8763	4.341e-20
Right Accumbens	3.52	0.003	0.1	0.83	1.96×10-05	8.3064	2.854e-16	0.084396	0.8226	1.625e-42	9.0228	5.365e-19	0.09151	0.8743	1.138e-20
Left Amygdala	-5.98	2.59×10-08	-0.18	0.73	1.12×10-13	-17.38	7.736e-67	-0.177565	0.6732	4.359e-168	-15.7074	7.069e-55	-0.159523	0.826	2.2e-40
Right Amygdala	-6.05	1.89×10-08	-0.18	0.79	2.94×10-08	-17.5082	1.104e-67	-0.178573	0.7138	8.185e-123	-16.1087	1.612e-57	-0.163298	0.8791	2.873e-19
Left Caudate	0.33	1	-0.01	0.86	3.67×10-04	0.7225	0.5061	0.007335	0.8365	7.155e-36	1.1387	0.2973	0.011515	0.9558	0.001812
Right Caudate	0.05	1	0.001	0.83	2.04×10-05	0.2143	0.8303	0.002177	0.8126	9.54e-48	0.6185	0.5775	0.006258	0.9379	9.147e-06
Left Hippocampus	-0.77	1	-0.02	0.86	4.30×10-04	3.2255	0.001958	0.032873	0.7331	2.042e-104	3.9153	0.0001407	0.03984	0.7736	1.381e-71
Right Hippocampus	-0.42	1	-0.01	0.74	5.41×10-13	2.3476	0.02646	0.02396	0.6975	9.697e-140	3.3258	0.001236	0.033894	0.7332	9.661e-104
Left Pallidum	-5.51	3.69×10-07	-0.16	0.92	0.04	-6.9785	7.075e-12	-0.070641	0.9229	1.862e-08	-7.2176	1.257e-12	-0.072837	1.0234	0.114
Right Pallidum	-0.12	2.82×10-04	-0.12	0.87	8.09×10-04	-5.1253	5.252e-07	-0.05193	0.8944	5.733e-15	-4.9568	1.259e-06	-0.050088	0.9789	0.1354
Left Putamen	-7.63	3.58×10-13	-0.22	0.83	2.80×10-05	-18.6591	1.692e-76	-0.189986	0.757	2.336e-84	-16.7666	5.106e-62	-0.170538	0.7845	3.193e-64
Right Putamen	-8.63	1.16×10-16	-0.25	0.81	6.04×10-07	-20.9631	7.338e-96	-0.213427	0.7592	1.037e-82	-20.0458	8.813e-88	-0.203042	0.9039	2.199e-12
Left Thalamus	0.28	0.78	0.01	0.75	9.65×10-12	2.289	0.02811	0.023277	0.7908	1.627e-60	3.1446	0.002118	0.031883	0.8742	1.138e-20
Right Thalamus	-0.56	0.58	-0.02	0.77	3.22×10-10	-0.9867	0.3778	-0.010023	0.8192	2.77e-44	-0.3627	0.7169	-0.003671	0.9235	3.462e-08
N.B. Total Brain volume corresponds to data-feild 25010, from the FIRST segmentations. Residual-regression method was used. Regression coresponds to Volume ~ Total Brain Volume + Age + Ethnicity except in Residual Log Model where volumes are log transformed to take into account brain allometry.

### Sheet: Table 7. Ritchie Cortical Volum
	Ritchie and colleagues (2018)					Present Study					Present Study
	Model: Regional Volume ~ Age + Ethnicity + Total Brain Volume					Model: Regional Volume ~ Age + Ethnicity + Total Brain Volume					Model: log10(Regional Volume) ~ Age + Ethnicity + log10(Total Brain Volume)
Volume (mm3)	t	p FDR	d	VR	p FDR	t	p FDR	d	VR	p FDR	t	p FDR	d	VR	p FDR
left caudal anterior cingulate volume	3.78274	0.000714625	0.126308	0.797044	3.5849e-05	4.4677	9.952e-06	0.045679	0.802	2.646e-53	4.3868	1.477e-05	0.04455	0.9937	0.6585
left caudal middle frontal volume	4.98521	4.89418e-06	0.165123	0.870294	0.0235086	10.3804	8.448e-25	0.106269	0.7697	3.752e-74	10.7326	2.085e-26	0.109311	0.9069	3.415e-11
left cuneus volume	-2.15961	0.0749682	-0.0720886	0.788598	1.24594e-05	-14.6375	1.187e-47	-0.150028	0.7409	1.842e-96	-14.1166	2.086e-44	-0.143773	0.9076	4.452e-11
left entorhinal volume	-2.7215	0.0202064	-0.100808	0.720065	5.54646e-09	-12.4167	8.056e-35	-0.127809	0.6445	2.86e-204	-11.6438	8.137e-31	-0.119004	0.8121	1.576e-46
left fusiform volume	-2.44888	0.0407712	-0.091717	0.785543	8.12964e-05	-9.9379	7.5e-23	-0.101759	0.7649	1.284e-77	-9.4976	4.839e-21	-0.096658	0.9294	6.158e-07
left inferior parietal volume	4.62471	2.40101e-05	0.154665	0.808107	0.00011497	6.9443	6.188e-12	0.071114	0.7619	7.807e-80	7.5034	1.043e-13	0.076447	0.8974	2.454e-13
left inferior temporal volume	-1.494	0.199975	-0.0533221	0.7949	9.01237e-05	-14.7381	2.95e-48	-0.150788	0.785	9.177e-64	-14.6104	1.894e-47	-0.148552	0.9573	0.003021
left isthmus cingulate volume	-6.46945	3.8212e-09	-0.221486	0.648534	4.92502e-19	-18.9983	3.949e-79	-0.194685	0.7458	2.142e-92	-19.6004	4.202e-84	-0.199192	0.972	0.05305
left lateral occipital volume	-2.34111	0.0524438	-0.0782317	0.799455	4.96313e-05	-21.9797	2.848e-105	-0.225171	0.7527	8.238e-87	-21.8641	3.254e-104	-0.222339	0.9526	0.0009774
left lateral orbitofrontal volume	-1.69265	0.157985	-0.0565909	0.776704	2.25349e-06	-13.1128	1.211e-38	-0.134111	0.7941	4.971e-58	-12.6276	5.636e-36	-0.12842	0.9508	0.0006172
left lingual volume	-2.10895	0.0768135	-0.0704432	0.783686	6.24759e-06	-4.7783	2.318e-06	-0.048916	0.7704	1.054e-73	-4.0915	5.286e-05	-0.04165	0.9221	3.813e-08
left medial orbito frontal volume	-3.07526	0.00800796	-0.105071	0.785459	1.30856e-05	-7.9076	4.664e-15	-0.080677	0.8587	2.563e-26	-7.6181	4.555e-14	-0.077294	1.0235	0.1144
left middle temporal volume	-1.81712	0.127758	-0.0639497	0.75119	1.37341e-07	-15.5954	8.381e-54	-0.159841	0.7416	7.837e-96	-15.1015	1.431e-50	-0.153705	0.9263	1.947e-07
left parahippocampal volume	-0.789923	0.541015	-0.027531	0.812386	0.00038389	11.2816	5.026e-29	0.115197	0.836	8.936e-36	11.6781	5.695e-31	0.119024	0.8871	4.888e-16
left paracentral volume	3.89677	0.000482254	0.130969	0.754828	6.72196e-08	6.4835	1.32e-10	0.066327	0.7877	5.406e-62	6.5339	9.661e-11	0.066555	0.9034	5.332e-12
left pars opercularis	3.91456	0.000482254	0.130837	0.778931	3.13381e-06	1.4898	0.1478	0.015303	0.6897	1.103e-146	2.162	0.03438	0.022099	0.8096	9.572e-48
left pars orbitalis volume	-1.58959	0.173111	-0.0522146	0.957344	0.688769	-14.6082	1.673e-47	-0.149436	0.789	3.307e-61	-14.0428	5.049e-44	-0.142945	0.9232	5.787e-08
left pars triangularis volume	0.255353	0.824267	0.00847894	0.832438	0.00118374	-8.5003	3.692e-17	-0.087106	0.746	3.034e-92	-8.5185	3.154e-17	-0.086791	0.8968	1.78e-13
left pericalcarine volume	0.654741	0.601068	0.0215262	0.943862	0.630597	-7.6005	5.088e-14	-0.077744	0.7909	5.383e-60	-7.5484	7.584e-14	-0.076735	0.9631	0.01046
left post-central volume	5.25152	1.35712e-06	0.1758	0.849959	0.00655162	4.5129	8.212e-06	0.046164	0.7893	5.543e-61	4.749	2.68e-06	0.04833	0.9299	7.114e-07
left posterior cingulate volume	-0.691155	0.58398	-0.0231001	0.779297	3.2663e-06	-5.0754	5.18e-07	-0.051878	0.8094	4.251e-49	-5.0911	4.87e-07	-0.051715	0.9868	0.3661
left precentral volume	1.65109	0.16185	0.0549778	0.855409	0.00969589	-5.2814	1.794e-07	-0.05398	0.8112	4.039e-48	-4.8809	1.414e-06	-0.049631	0.9549	0.001755
left precuneus volume	2.31863	0.0535409	0.0778507	0.748652	2.116e-08	3.2111	0.001568	0.032881	0.764	2.922e-78	3.6597	0.0002996	0.037273	0.9077	4.614e-11
left rostral anterior cingulate volume	-0.239918	0.824267	-0.00807023	0.907452	0.154035	-6.5686	7.658e-11	-0.067073	0.8357	6.523e-36	-6.6191	5.58e-11	-0.067028	1.0879	1.14e-08
left rostral middle frontal volume	0.728918	0.576268	0.0242525	0.81481	0.000232057	-6.8575	1.112e-11	-0.070304	0.735	2.015e-101	-6.5114	1.097e-10	-0.066295	0.9171	4.457e-09
left superiorfrontal volume	0.263375	0.824267	0.00877445	0.803987	7.34912e-05	-5.8087	9.031e-09	-0.059438	0.7815	5.21e-66	-5.5868	3.24e-08	-0.056833	0.9422	5.176e-05
left superiorparietal volume	6.15572	1.40944e-08	0.204767	0.864825	0.0171224	12.379	1.214e-34	0.126502	0.8154	7.099e-46	12.7838	8.574e-37	0.130107	0.9282	4.15e-07
left superiortemporal volume	0.714455	0.576776	0.0239143	0.768291	5.99596e-07	-15.5636	1.232e-53	-0.159354	0.7662	1.217e-76	-15.3129	6.42e-52	-0.15584	0.9294	6.158e-07
left supramarginal volume	-0.283957	0.824267	-0.00970996	0.760246	2.95692e-07	-14.4656	1.24e-46	-0.148369	0.7245	8.638e-111	-14.1087	2.15e-44	-0.143639	0.9185	8.317e-09
left transverse temporal volume	2.86141	0.0137357	0.0953683	0.800672	5.27882e-05	1.6382	0.1119	0.016768	0.7735	1.799e-71	2.204	0.03147	0.022451	0.9028	4.164e-12
left insula volume	-2.02984	0.084895	-0.068138	0.806302	0.000102009	-22.4869	4.976e-110	-0.229827	0.8117	7.257e-48	-22.7232	2.387e-112	-0.230789	0.9908	0.5262
right caudal anterior cingulate volume	1.43821	0.208806	0.0480601	0.79264	1.97874e-05	5.2766	1.802e-07	0.054235	0.6761	1.569e-162	5.7521	1.264e-08	0.058916	0.7572	5.968e-82
right caudal middle frontal volume	5.80277	8.02318e-08	0.192298	0.858244	0.0101323	12.503	2.863e-35	0.127875	0.7941	4.971e-58	12.7517	1.225e-36	0.129769	0.9307	9.244e-07
right cuneus volume	-0.958326	0.451001	-0.0321352	0.757423	9.87155e-08	-17.3668	2.214e-66	-0.178089	0.7293	1.855e-106	-17.0859	2.658e-64	-0.174004	0.9094	1.058e-10
right entorhinal volume	-2.60911	0.0269669	-0.0934897	0.735397	2.4141e-08	-9.8821	1.263e-22	-0.1015	0.6921	5.097e-144	-8.7685	3.773e-18	-0.08954	0.8345	2.19e-35
right fusiform volume	-5.54138	3.17801e-07	-0.206241	0.701663	1.60255e-10	-20.0162	1.284e-87	-0.205175	0.7388	2.933e-98	-19.594	4.202e-84	-0.199443	0.9243	9.258e-08
right inferior parietal volume	2.12823	0.0759498	0.0710426	0.824495	0.00064482	-9.8727	1.335e-22	-0.10117	0.746	2.933e-92	-9.3035	2.952e-20	-0.094717	0.9186	8.317e-09
right inferior temporal volume	-1.59293	0.173111	-0.0578171	0.77481	1.49265e-05	-13.8224	9.598e-43	-0.141467	0.7765	2.141e-69	-13.5611	3.407e-41	-0.137845	0.9657	0.01706
right isthmus cingulate volume	-1.76557	0.138783	-0.0597499	0.717951	5.11803e-11	-9.731	5.054e-22	-0.099669	0.7576	5.817e-83	-10.0518	2.378e-23	-0.102295	0.9302	7.873e-07
right lateral occipital volume	-4.34697	8.03923e-05	-0.145242	0.800453	5.27882e-05	-26.8843	7.638e-156	-0.275605	0.7363	2.736e-100	-27.004	2.703e-157	-0.274686	0.9441	8.972e-05
right lateral orbitofrontal volume	-3.39946	0.00273002	-0.113051	0.821041	0.000437823	-14.0961	2.237e-44	-0.144015	0.8216	1.142e-42	-13.9071	3.132e-43	-0.141289	0.9817	0.2103
right lingual volume	-1.48203	0.200265	-0.0492334	0.830421	0.00100566	-1.4329	0.162	-0.01467	0.7686	5.661e-75	-0.7328	0.4946	-0.007465	0.9022	3.359e-12
right medial orbito frontal volume	-5.8118	6.73e-09	-0.195994	0.78385	1.681e-07	-7.9274	4.088e-15	-0.080878	0.8593	4.016e-26	-7.6374	4.032e-14	-0.077511	1.0145	0.332
right middle temporal volume	-2.07109	0.0806898	-0.0695669	0.801735	6.64043e-05	-13.2123	3.461e-39	-0.135307	0.7612	2.445e-80	-12.8946	2.183e-37	-0.131195	0.9373	1.03e-05
right parahippocampal volume	-0.237677	0.824267	-0.00810019	0.722953	1.99287e-10	8.5276	3.004e-17	0.086921	0.8849	1.498e-17	8.6312	1.222e-17	0.087794	0.9451	0.0001218
right paracentral volume	3.03848	0.00857145	0.101603	0.783716	6.34257e-06	0.7763	0.4517	0.007947	0.7699	4.713e-74	0.7789	0.473	0.007934	0.9028	4.164e-12
right pars opercularis	2.06327	0.0806898	0.0688867	0.788995	1.29781e-05	-0.9302	0.3696	-0.009532	0.747	1.931e-91	-0.5396	0.5992	-0.0055	0.8831	3.986e-17
right pars orbitalis volume	-2.1628	0.0749682	-0.0717263	0.846135	0.00436676	-11.7601	2.079e-31	-0.120239	0.8019	2.434e-53	-11.2647	6.069e-29	-0.114554	0.9524	0.0009394
right pars triangularis volume	-0.451185	0.714968	-0.0149674	0.843278	0.00349853	-10.9057	3.187e-27	-0.111793	0.7378	4.56e-99	-10.7259	2.153e-26	-0.109333	0.8836	5.002e-17
right pericalcarine volume	0.523963	0.680381	0.017205	0.966103	0.688769	-7.2592	6.516e-13	-0.074241	0.7951	2.087e-57	-7.2281	7.984e-13	-0.073482	0.9615	0.00752
right post-central volume	5.85062	7.26576e-08	0.1967	0.827023	0.00089886	6.8169	1.44e-11	0.069658	0.8167	3.418e-45	6.9573	5.5e-12	0.070735	0.9594	0.004721
right posterior cingulate volume	0.878414	0.487262	0.0292255	0.821891	0.000467759	0.3491	0.727	0.003576	0.7578	7.783e-83	0.5391	0.5992	0.005492	0.9019	3.097e-12
right precentral volume	1.8156	0.127758	0.0608099	0.807606	0.00011497	-4.3939	1.374e-05	-0.044912	0.8094	4.251e-49	-4.0295	6.763e-05	-0.040957	0.9669	0.02139
righ precuneus volume	1.64545	0.16185	0.0554365	0.733671	1.24578e-09	-3.1695	0.001778	-0.032456	0.7637	1.69e-78	-3.0063	0.00308	-0.030596	0.9287	4.939e-07
right rostral anterior cingulate volume	-1.67726	0.159085	-0.0560316	0.855026	0.00969589	-9.7979	2.701e-22	-0.100106	0.8206	3.408e-43	-9.8408	1.895e-22	-0.099725	1.0632	3.099e-05
right rostral middle frontal volume	-1.44701	0.208806	-0.0483021	0.790488	1.49265e-05	-7.9374	3.883e-15	-0.08128	0.7633	9.67e-79	-7.9165	4.587e-15	-0.08049	0.9578	0.003375
right superiorfrontal volume	1.49523	0.199975	0.0498111	0.806474	9.3009e-05	-9.6081	1.62e-21	-0.098409	0.758	1.009e-82	-9.5544	2.9e-21	-0.097235	0.9299	7.114e-07
right superiorparietal volume	6.40615	3.82648e-09	0.214902	0.813427	0.000232057	9.497	4.566e-21	0.096962	0.8396	3.882e-34	9.6601	1.079e-21	0.098195	0.9649	0.01498
right superior temporal volume	2.92583	0.0117537	0.0976807	0.789313	1.30856e-05	-1.805	0.08123	-0.01848	0.7677	1.398e-75	-1.5533	0.1328	-0.01582	0.9074	4.323e-11
right supramarginal volume	-0.0952153	0.924149	-0.00319259	0.802296	7.00532e-05	-0.7233	0.4769	-0.007419	0.7256	8.213e-110	-0.3211	0.7481	-0.003274	0.8766	4.403e-19
right transverse temporal volume	1.94386	0.101009	0.0648107	0.799752	4.92527e-05	3.7079	0.0002528	0.037977	0.7581	1.137e-82	4.2042	3.296e-05	0.042846	0.8887	1.241e-15
right insula volume	-4.90633	6.59925e-06	-0.166244	0.823107	0.000681423	-26.5848	9.447e-153	-0.272024	0.7823	1.654e-65	-26.8117	2.171e-155	-0.272629	0.9552	0.001833
					Ritchie and colleagues (2018)		Present Study
				Significant Mean Sex Differences	Linear Covariate	Result Overlap	Linear Covariate	Allometric
				Cortical Volumes	23	19	54	56
				Cortical Surface Areas	25	24	41	41
				Cortical Mean Thicknesses	50	42	55	55
				Subcortical Volumes	6	6	11	11
				Total N	104	91	161	163
				Total %	52	45.5	80.5	81.5
					Ritchie and colleagues (2018)		Present Study
				Significant Variance Sex Differences	Linear Covariate	Result Overlap	Linear Covariate	Allometric
				Cortical Volumes	58	58	62	55
				Cortical Surface Areas	59	59	62	56
				Cortical Mean Thicknesses	2	2	32	44
				Subcortical Volumes	14	14	14	12
				Total N	133	133	170	167
				Total %	66.5	66.5	85	83.5

### Sheet: Table 8. Ritchie Cortical Area
	Ritchie and colleagues (2018)					Present Study					Present Study
	Model: Regional Area ~ Age + Ethnicity + Total Surface Area					Model: Regional Area ~ Age + Ethnicity + Total Surface Area					Model: log10(Regional Area) ~ Age + Ethnicity + log10(Total Surface Area)
Area (mm2)	t	p FDR	d	VR	p FDR	t	p FDR	d	VR	p FDR	t	p FDR	d	VR	p FDR
left caudal anterior cingulate area	5.42613	4.17738e-06	0.18187	0.760708	1.25217e-07	10.7085	3.512e-26	0.109916	0.707	3.05e-128	10.8863	5.067e-27	0.110543	0.9976	0.8826
left caudal middle frontal area	2.22043	0.0599574	0.0741029	0.793486	9.43253e-06	13.4012	4.618e-40	0.137416	0.7306	8.542e-106	13.7752	3.152e-42	0.140411	0.8843	3.872e-17
left cuneus area	0.665777	0.635368	0.0221954	0.789958	7.99747e-06	-1.7765	0.0823	-0.018199	0.7528	5.54e-87	-0.9505	0.3654	-0.0096847	0.8952	3.464e-14
left entorhinal area	-1.96146	0.0917454	-0.0726588	0.71175	9.73034e-10	-12.9767	1.054e-37	-0.133695	0.6251	3.46e-233	-12.3481	2.592e-34	-0.126358	0.7806	2.499e-65
left fusiform area	1.3358	0.262916	0.0501199	0.7648	4.84896e-06	-7.8183	1.217e-14	-0.080126	0.7433	9.788e-95	-7.814	1.258e-14	-0.0795504	0.9196	8.576e-09
left inferior parietal area	0.815226	0.542689	0.0273429	0.776622	1.5944e-06	10.5484	1.84e-25	0.108192	0.7242	1.151e-111	10.9812	1.893e-27	0.111984	0.8714	4.485e-21
left inferior temporal area	1.91459	0.0995568	0.0682025	0.799739	6.18477e-05	-4.1198	4.909e-05	-0.042199	0.7561	1.901e-84	-4.1032	5.387e-05	-0.0417708	0.9206	1.27e-08
left isthmus cingulate area	-4.62612	6.56757e-05	-0.157786	0.661423	2.30197e-17	-15.1187	1.555e-50	-0.15511	0.7181	2.019e-117	-16.0459	9.757e-57	-0.163105	0.9652	0.01537
left lateral occipital area	-2.67396	0.0213352	-0.0893544	0.790823	8.38423e-06	-9.3893	1.799e-20	-0.096273	0.7316	7.085e-105	-9.2039	9.768e-20	-0.0937623	0.9005	6.713e-13
left lateral orbitofrontal area	1.86502	0.108557	0.062649	0.736656	1.69966e-09	-1.4291	0.1635	-0.014613	0.7991	4.374e-55	-0.8473	0.417	-0.0086154	0.9565	0.002344
left lingual area	2.20597	0.060211	0.0735223	0.791998	8.38423e-06	5.4906	6.098e-08	0.056177	0.7841	1.965e-64	5.9607	4.029e-09	0.0607019	0.9103	1.162e-10
left medial orbito frontal area	-0.122714	0.915817	-0.00422597	0.727885	7.74903e-10	-4.1417	4.734e-05	-0.042304	0.8284	2.549e-39	-3.8778	0.0001336	-0.0393693	1.0034	0.8412
left middle temporal area	2.79203	0.0179134	0.0982526	0.744314	3.21601e-08	2.4658	0.0157	0.025294	0.7212	2.042e-114	2.6958	0.008218	0.0274738	0.8889	7.617e-16
left parahippocampal area	-0.217591	0.868282	-0.00761195	0.775675	3.99019e-06	-1.8687	0.06828	-0.019119	0.7852	9.726e-64	-1.9828	0.05248	-0.0201947	0.9064	1.674e-11
left paracentral area	1.64958	0.156746	0.0559682	0.690511	6.80086e-14	11.569	2.771e-30	0.118489	0.7589	2.999e-82	11.453	1.053e-29	0.116644	0.908	3.721e-11
left pars opercularis	2.10039	0.0726539	0.0711559	0.686529	2.24041e-14	6.2349	7.663e-10	0.064192	0.6398	4.443e-211	6.9872	5.358e-12	0.0715656	0.758	2.098e-81
left pars orbitalis area	-3.0778	0.00892782	-0.101252	0.920432	0.143724	-13.05	4.379e-38	-0.133637	0.7626	1.565e-79	-13.0251	6.014e-38	-0.132624	0.9147	9.522e-10
left pars triangularis area	-2.03711	0.0810411	-0.0682726	0.751803	2.78019e-08	-4.1324	4.746e-05	-0.042427	0.7014	4.468e-134	-4.2637	2.777e-05	-0.0435097	0.8526	8.16e-28
left pericalcarine area	2.74383	0.018861	0.090321	0.912539	0.140777	6.065	2.064e-09	0.061872	0.8616	2.844e-25	6.2285	7.761e-10	0.0632457	0.9981	0.8934
left post-central area	-0.614221	0.643149	-0.0209498	0.709822	9.37511e-12	4.1379	4.734e-05	0.042471	0.7083	4.773e-127	4.173	4.061e-05	0.042567	0.8637	1.121e-23
left posterior cingulate area	-0.627406	0.643149	-0.0210938	0.731207	6.10997e-10	3.3126	0.001125	0.033987	0.7168	1.157e-118	3.3231	0.001063	0.0338369	0.9141	7.289e-10
left precentral area	-3.90006	0.000951471	-0.130852	0.782365	3.60837e-06	-6.4072	2.657e-10	-0.065561	0.7822	1.194e-65	-6.589	7.723e-11	-0.0670204	0.9457	0.0001281
left precuneus area	0.533768	0.672673	0.0178223	0.780046	2.29925e-06	8.9584	8.909e-19	0.091822	0.7403	2.942e-97	8.9391	1.031e-18	0.0910637	0.9007	7.421e-13
left rostral anterior cingulate area	2.79766	0.0179134	0.0952057	0.795993	1.8084e-05	3.1069	0.002214	0.03176	0.8068	1.177e-50	3.3453	0.001	0.033877	1.0868	1.135e-08
left rostral middle frontal area	0.446529	0.718653	0.014988	0.741675	4.29789e-09	0.967	0.3447	0.009922	0.7155	6.123e-120	1.1334	0.2796	0.0115418	0.9106	1.37e-10
left superiorfrontal area	-2.28014	0.0531293	-0.0763557	0.757314	7.02538e-08	-0.4596	0.6564	-0.004704	0.7801	4.308e-67	-0.5046	0.6239	-0.0051287	0.9662	0.01838
left superiorparietal area	2.46694	0.0357617	0.0823307	0.824298	0.000319672	17.1205	2.906e-64	0.17516	0.7854	1.32e-63	17.3833	4.174e-66	0.176978	0.9184	5.127e-09
left superiortemporal area	-2.68466	0.0213352	-0.0904467	0.718385	4.16805e-11	-12.6142	1.005e-35	-0.129454	0.7109	2.049e-124	-12.8756	3.837e-37	-0.131294	0.8733	1.833e-20
left supramarginal area	-3.52122	0.00246645	-0.121312	0.707049	9.16312e-12	-10.7416	2.603e-26	-0.110306	0.6964	2.192e-139	-10.8143	1.054e-26	-0.110145	0.9064	1.658e-11
left transverse temporal area	-1.06123	0.400585	-0.0357116	0.72548	1.90137e-10	8.6282	1.546e-17	0.08848	0.729	3.387e-107	8.9375	1.031e-18	0.0912231	0.8473	7.37e-30
left insula area	-2.82869	0.0177565	-0.0950567	0.789175	8.19696e-06	-12.5488	2.12e-35	-0.128451	0.7731	6.686e-72	-12.7984	9.533e-37	-0.130171	0.9476	0.0002178
right caudal anterior cingulate area	1.821	0.113926	0.0612313	0.740813	3.92816e-09	6.476	1.74e-10	0.066667	0.642	5.046e-208	6.7008	3.724e-11	0.0684819	0.8132	7.814e-46
right caudal middle frontal area	3.62556	0.00180711	0.120751	0.803641	3.1511e-05	15.9986	2.545e-56	0.163856	0.759	3.108e-82	16.2437	4.873e-58	0.165418	0.9109	1.537e-10
right cuneus area	0.214748	0.868282	0.00712092	0.837032	0.000900603	-3.2201	0.001529	-0.032999	0.7445	9.499e-94	-2.3692	0.02047	-0.0241391	0.8967	8.541e-14
right entorhinal area	-3.72739	0.00150764	-0.134443	0.68869	1.99797e-12	-14.1813	1.101e-44	-0.145889	0.6569	2.06e-187	-13.5739	4.463e-41	-0.138671	0.8232	1.028e-40
right fusiform area	-2.29267	0.0531293	-0.0846421	0.741114	1.25217e-07	-20.1824	2.715e-88	-0.206853	0.7417	4.814e-96	-20.2144	1.356e-88	-0.205644	0.9409	2.995e-05
right inferior parietal area	-3.69828	0.00150764	-0.124277	0.764127	2.36181e-07	-6.1368	1.388e-09	-0.062972	0.7138	1.461e-121	-5.7775	1.155e-08	-0.0588618	0.8982	1.901e-13
right inferior temporal area	1.54405	0.185382	0.0561199	0.756017	7.82111e-07	-8.2963	2.55e-16	-0.084957	0.7626	1.565e-79	-8.3491	1.632e-16	-0.0848821	0.9602	0.005373
right isthmus cingulate area	-2.94	0.013214	-0.0992472	0.726222	2.44177e-10	-8.7365	6.215e-18	-0.089608	0.7244	1.661e-111	-9.4175	1.373e-20	-0.0958364	0.9313	1.062e-06
right lateral occipital area	-3.34471	0.00404194	-0.11176	0.791313	8.38423e-06	-17.2484	4.407e-65	-0.177015	0.7108	1.636e-124	-17.1956	7.944e-65	-0.175242	0.8896	1.147e-15
right lateral orbitofrontal area	-1.56871	0.180513	-0.0522742	0.795316	1.13031e-05	-9.1672	1.374e-19	-0.093739	0.7993	6.021e-55	-8.8703	1.813e-18	-0.0901226	0.98	0.1707
right lingual area	2.74522	0.018861	0.0907071	0.871907	0.014624	9.8957	1.44e-22	0.101267	0.7795	1.703e-67	10.5156	2.463e-25	0.107165	0.89	1.395e-15
right medial orbito frontal area	-2.16062	0.065434	-0.0730423	0.758012	1.10169e-07	-1.0772	0.2957	-0.01098	0.8827	3.434e-18	-0.6651	0.5229	-0.0067378	1.0746	8.494e-07
right middle temporal area	3.69674	0.00150764	0.124618	0.767335	4.16062e-07	4.9172	1.301e-06	0.050435	0.7241	9.379e-112	5.0168	7.789e-07	0.0511396	0.8828	1.54e-17
right parahippocampal area	-2.581	0.0269053	-0.0869842	0.789474	8.35192e-06	-9.7066	8.875e-22	-0.099255	0.799	4.067e-55	-10.0668	2.45e-23	-0.102443	0.9315	1.096e-06
right paracentral area	0.817454	0.542689	0.0276115	0.709607	6.50868e-12	6.115	1.551e-09	0.062665	0.7452	3.394e-93	5.8893	6.062e-09	0.0600008	0.898	1.73e-13
right pars opercularis	1.47499	0.207406	0.0497629	0.711559	9.36723e-12	6.5154	1.38e-10	0.066865	0.7108	1.636e-124	6.8774	1.129e-11	0.0702038	0.8444	5.175e-31
right pars orbitalis area	-4.9857	2.19638e-05	-0.164723	0.872783	0.014624	-15.8979	1.051e-55	-0.16285	0.7553	4.463e-85	-15.9121	7.067e-56	-0.161927	0.9315	1.096e-06
right pars triangularis area	-2.09403	0.0726539	-0.0698048	0.792466	8.42682e-06	-7.3986	2.814e-13	-0.075938	0.7082	4.544e-127	-7.3801	3.129e-13	-0.0752791	0.8645	2.007e-23
right pericalcarine area	2.37836	0.0439234	0.0781546	0.938489	0.168182	7.519	1.166e-13	0.076756	0.8435	1.741e-32	7.6936	3.028e-14	0.0781774	0.9759	0.09642
right post-central area	-0.538884	0.672673	-0.0182691	0.753202	5.51336e-08	7.7769	1.631e-14	0.079647	0.76	1.774e-81	7.7747	1.658e-14	0.0791135	0.9332	2.03e-06
right posterior cingulate area	0.755689	0.577211	0.0251596	0.806811	4.16178e-05	7.3723	3.32e-13	0.075815	0.6646	3.166e-177	7.6765	3.35e-14	0.078338	0.8522	6.222e-28
right precentral area	-4.73949	5.04432e-05	-0.157957	0.841863	0.00142765	-6.2821	5.818e-10	-0.064258	0.791	5.16e-60	-6.4399	2.028e-10	-0.065474	0.959	0.004117
righ precuneus area	-2.00867	0.0843338	-0.067188	0.77494	1.12525e-06	4.4069	1.482e-05	0.045178	0.736	6.122e-101	4.3089	2.318e-05	0.043873	0.9153	1.203e-09
right rostral anterior cingulate area	0.553956	0.672673	0.0186306	0.789046	8.19696e-06	-0.2775	0.7814	-0.002842	0.7612	1.608e-80	0.06	0.9522	0.0006089	1.0138	0.3559
right rostral middle frontal area	-0.050912	0.959399	-0.00169791	0.789041	7.2913e-06	3.3594	0.0009697	0.034411	0.7556	7.572e-85	3.3638	0.0009541	0.0342042	0.9554	0.001796
right superiorfrontal area	-1.10099	0.383879	-0.0369696	0.740894	3.86565e-09	-1.9975	0.0516	-0.020467	0.7495	1.168e-89	-2.177	0.03324	-0.0221466	0.9416	3.662e-05
right superiorparietal area	-0.878181	0.516671	-0.0296322	0.759098	1.25217e-07	11.2806	7.089e-29	0.115365	0.7956	3.769e-57	11.2885	6.459e-29	0.114816	0.947	0.0001865
right superiortemporal area	1.8415	0.111573	0.0617542	0.749467	1.85596e-08	4.7209	3.397e-06	0.048394	0.738	2.994e-99	4.6552	4.683e-06	0.047444	0.8883	5.372e-16
right supramarginal area	-3.15694	0.00728837	-0.10617	0.770902	7.34566e-07	4.0291	7.099e-05	0.041354	0.708	3.507e-127	4.032	7.158e-05	0.0411032	0.881	4.824e-18
right transverse temporal area	-0.459863	0.718653	-0.0154543	0.735514	1.38678e-09	14.9955	8.634e-50	0.153624	0.7524	2.383e-87	15.4023	1.781e-52	0.15701	0.882	9.449e-18
right insula area	-4.49421	9.80434e-05	-0.152015	0.830459	0.00067773	-18.4048	8.161e-74	-0.188425	0.7688	6.101e-75	-18.7727	8.856e-77	-0.19095	0.9451	0.0001086
N.B. Models consist of a cerebral region regressed on age and ethnicity. Residuals from models are inputed in t test to test for sex differences and to calculate variance ratio (VR) and sex differences in VR by performing a levene's test.

### Sheet: Table 9. Ritchie Cortical Thick
	Ritchie and colleagues (2018)					Present Study					Present Study
	Model: Regional Thickness ~ Age + Ethnicity + Total Mean Cortical Thickness					Model: Regional Thickness ~ Age + Ethnicity + Total Mean Cortical Thickness					Model: log10(Regional Thickness) ~ Age + Ethnicity + log10(Total Mean Cortical Thickness)
Mean Thickness (mm)	t	p FDR	d	VR	p FDR	t	p FDR	d	VR	p FDR	t	p FDR	d	VR	p FDR
left caudal anterior cingulate mean thickness	4.54475	1.54434e-05	0.150189	0.882668	0.442646	11.0381	5.355e-28	0.112274	0.9456	0.0002747	10.8051	6.916e-27	0.110027	0.9127	1.334e-09
left caudal middle frontal mean thickness	1.87181	0.081748	0.061131	1.08325	1	7.1271	1.47e-12	0.072524	0.9332	6.85e-06	7.2305	6.91e-13	0.073627	0.9129	1.334e-09
left cuneus mean thickness	-4.40974	2.58456e-05	-0.144672	0.959562	1	-24.5836	1.783e-131	-0.249613	0.9997	0.9849	-24.7439	3.601e-133	-0.251115	1.0157	0.3147
left entorhinal mean thickness	-2.41398	0.0234112	-0.0867444	1.00378	1	0.4042	0.6973	0.004117	0.9035	1.851e-11	0.7587	0.4554	0.007738	0.866	2.251e-22
left fusiform mean thickness	-1.39592	0.199656	-0.0512082	0.955382	1	0.2109	0.833	0.002142	0.9821	0.2486	0.1225	0.9025	0.001245	0.9685	0.03872
left inferior parietal mean thickness	9.72722	1.44005e-20	0.319748	1.00427	1	17.8939	8.878e-71	0.181933	0.9582	0.006445	17.5899	1.907e-68	0.179	0.9315	2.169e-06
left inferior temporal mean thickness	-1.38105	0.199656	-0.0481658	1.02625	1	-19.2083	2.95e-81	-0.194636	1.0665	3.057e-05	-19.3445	2.171e-82	-0.195979	1.0731	2.471e-06
left isthmus cingulate mean thickness	4.41634	2.58456e-05	0.144591	1.0251	1	9.3557	1.425e-20	0.094668	1.1148	8.535e-13	9.104	1.487e-19	0.092195	1.0868	2.942e-08
left lateral occipital mean thickness	3.18228	0.00263641	0.104638	0.969056	1	-28.9982	1.937e-181	-0.293253	1.1359	0	-29.3591	6.379e-186	-0.296754	1.1542	0
left lateral orbitofrontal mean thickness	-2.7908	0.00876426	-0.0911281	1.05479	1	-13.6434	6.885e-42	-0.138597	0.9846	0.3141	-13.5611	2.029e-41	-0.137766	0.9836	0.2847
left lingual mean thickness	-6.44534	8.04044e-10	-0.210926	1.00358	1	-20.542	1.285e-92	-0.2088	0.9664	0.03037	-20.419	1.682e-91	-0.207474	0.9776	0.1442
left medial orbito frontal mean thickness	-5.68704	5.26932e-08	-0.188889	1.25543	1	-14.4224	1.4e-46	-0.146331	1.0236	0.1353	-14.359	3.483e-46	-0.145643	1.0336	0.0334
left middle temporal mean thickness	-5.53199	1.21852e-07	-0.189459	0.969292	9.90941e-05	-25.8976	1.568e-145	-0.262219	1.0924	6.841e-09	-25.9146	1.015e-145	-0.262286	1.1064	1.83e-11
left parahippocampal mean thickness	3.72177	0.000414246	0.127661	0.966957	1	25.3526	1.296e-139	0.258057	0.9247	2.705e-07	25.119	4.44e-137	0.256201	0.8668	3.232e-22
left paracentral mean thickness	-0.787304	0.472879	-0.0258596	0.97238	1	10.149	6.751e-24	0.103203	0.9536	0.002237	9.9908	3.361e-23	0.101709	0.9202	2.942e-08
left pars opercularis	-4.62969	1.07307e-05	-0.15192	0.956312	1	-21.5284	1.931e-101	-0.218798	0.9704	0.05911	-21.2895	3.06e-99	-0.216349	0.9733	0.08177
left pars orbitalis mean thickness	3.28428	0.00194894	0.107086	1.10211	1	-1.4796	0.1486	-0.015028	0.9896	0.4976	-1.3677	0.1832	-0.013898	0.9752	0.1061
left pars triangularis mean thickness	-1.92346	0.0741167	-0.0627986	1.05844	1	-7.1009	1.737e-12	-0.072097	1.0011	0.9728	-7.0269	2.958e-12	-0.071369	0.9909	0.5691
left pericalcarine mean thickness	-4.2787	4.36724e-05	-0.139648	1.06802	1	-21.8939	8.237e-105	-0.222555	0.9646	0.0231	-21.9319	3.606e-105	-0.222821	0.9811	0.2196
left post-central mean thickness	6.02545	8.99654e-09	0.198643	1.03502	1	9.886	9.032e-23	0.100295	1.0268	0.08893	9.684	6.621e-22	0.09832	1.0023	0.8744
left posterior cingulate mean thickness	1.06262	0.326427	0.0349101	0.939884	1	8.7888	2.439e-18	0.089355	0.9592	0.007932	8.7641	3.038e-18	0.089161	0.9398	3.468e-05
left precentral mean thickness	0.539145	0.589819	0.0177302	1.00334	1	1.0334	0.3115	0.010513	0.9405	6.55e-05	1.2622	0.2174	0.012848	0.9234	1e-07
left precuneus mean thickness	-0.656096	0.527313	-0.021669	0.876607	1	1.7609	0.08512	0.01791	0.9481	0.0005497	1.796	0.07886	0.018275	0.9339	4.779e-06
left rostral anterior cingulate mean thickness	1.38214	0.199656	0.0458975	1.11116	0.280656	9.4423	6.442e-21	0.095561	1.1086	1.176e-11	9.1382	1.114e-19	0.092564	1.0784	4.74e-07
left rostral middle frontal mean thickness	-2.48595	0.0195901	-0.0812923	1.01925	1	-6.8781	8.302e-12	-0.069901	0.9713	0.06663	-6.6973	2.902e-11	-0.068091	0.9588	0.005796
left superiorfrontal mean thickness	5.31602	3.81611e-07	0.173528	1.06391	1	13.4569	7.997e-41	0.136716	0.9814	0.2322	13.5646	2.015e-41	0.137919	0.9571	0.004143
left superiorparietal mean thickness	3.45367	0.00108668	0.11441	0.897101	1	9.9865	3.404e-23	0.101651	0.9245	2.705e-07	9.8391	1.484e-22	0.100224	0.9031	1.271e-11
left superiortemporal mean thickness	-3.95375	0.000166495	-0.128858	1.12119	1	-13.5025	4.478e-41	-0.136735	1.0876	4.041e-08	-13.6377	7.732e-42	-0.138104	1.0878	2.289e-08
left supramarginal mean thickness	4.81811	4.66424e-06	0.160538	1.02237	0.801329	19.9183	3.261e-87	0.202388	0.9773	0.1391	19.7741	5.604e-86	0.201111	0.9489	0.0005081
left transverse temporal mean thickness	2.74314	0.00989986	0.0900457	0.950998	1	2.9897	0.003269	0.03033	1.027	0.08738	2.8297	0.005454	0.028713	1.02	0.2031
left insula mean thickness	-7.8994	3.79687e-14	-0.260933	0.968208	1	-20.5746	7.137e-93	-0.20921	0.9549	0.003022	-20.3388	7.913e-91	-0.206795	0.9576	0.004446
right caudal anterior cingulate mean thickness	6.77464	9.82707e-11	0.222788	0.946249	1	16.962	8.412e-64	0.172715	0.9139	3.659e-09	16.6045	3.34e-61	0.169508	0.8426	2.275e-31
right caudal middle frontal mean thickness	0.670376	0.525859	0.0219265	1.02868	1	6.3046	3.854e-10	0.064087	0.9648	0.02334	6.3169	3.485e-10	0.064247	0.9479	0.0003939
right cuneus mean thickness	-2.89807	0.00642023	-0.0949262	0.989997	1	-22.6762	2.963e-112	-0.230431	0.9747	0.09767	-22.7267	9.513e-113	-0.230822	0.9911	0.5691
right entorhinal mean thickness	0.733427	0.500124	0.0256167	0.972028	1	3.7244	0.0002384	0.037848	0.9733	0.0835	3.6428	0.0003283	0.037073	0.9293	9.56e-07
right fusiform mean thickness	5.04545	1.53419e-06	0.164294	1.20109	1	-1.3178	0.1971	-0.013406	0.94	6.003e-05	-1.2274	0.227	-0.012494	0.9225	7.33e-08
right inferior parietal mean thickness	-5.97856	1.13619e-08	-0.214204	1.05846	0.00495343	8.0651	1.112e-15	0.08193	0.9845	0.3141	7.8729	5.248e-15	0.080032	0.9638	0.01617
right inferior temporal mean thickness	7.89111	3.79687e-14	0.258877	1.04551	1	-12.3659	9.626e-35	-0.125327	1.0599	0.0001622	-12.5283	1.36e-35	-0.126999	1.0532	0.000606
right isthmus cingulate mean thickness	9.56149	4.60892e-20	0.312365	1.12484	1	21.1394	6.429e-98	0.21376	1.139	0	20.8461	2.882e-95	0.211028	1.0996	3.082e-10
right lateral occipital mean thickness	-4.25931	4.60923e-05	-0.13958	1.0241	0.685333	-28.7999	3.621e-179	-0.29176	1.0742	3.258e-06	-29.0112	9.04e-182	-0.293729	1.0944	1.979e-09
right lateral orbitofrontal mean thickness	0.703327	0.512014	0.0229243	1.12498	1	7.4934	9.883e-14	0.075933	1.0651	4.451e-05	7.3676	2.555e-13	0.074702	1.0457	0.003545
right lingual mean thickness	-6.92391	4.37902e-11	-0.226871	0.983799	0.679521	-13.7253	2.344e-42	-0.139721	0.9214	8.09e-08	-13.4846	5.509e-41	-0.13725	0.926	2.863e-07
right medial orbito frontal mean thickness	-3.26128	0.00205694	-0.107602	1.03307	1	-5.0692	5.077e-07	-0.051453	1.0109	0.4905	-5.1213	3.858e-07	-0.051988	1.0071	0.6539
right middle temporal mean thickness	-7.99121	3.00839e-14	-0.262749	1.04874	1	-27.5339	4.311e-164	-0.279299	1.0308	0.05862	-27.4312	6.854e-163	-0.278171	1.041	0.008497
right parahippocampal mean thickness	6.22192	3.10168e-09	0.207242	0.894199	1	30.9946	1.545e-206	0.315181	0.9533	0.002162	30.4714	1.086e-199	0.310505	0.8926	3.008e-14
right paracentral mean thickness	-2.16757	0.0419851	-0.0708406	1.06014	1	4.0709	5.819e-05	0.041372	0.9714	0.06663	3.9869	8.315e-05	0.040553	0.9456	0.0002077
right pars opercularis	-6.79499	9.48103e-11	-0.221952	1.05036	0.934301	-22.9595	5.572e-115	-0.233124	0.9995	0.9849	-22.7919	2.46e-113	-0.231398	1.0029	0.8541
right pars orbitalis mean thickness	4.72551	7.03468e-06	0.154081	1.10793	1	9.5231	3.056e-21	0.096597	1.0322	0.0469	9.4464	6.367e-21	0.095902	1.0043	0.7917
right pars triangularis mean thickness	-1.06288	0.326427	-0.0346571	1.10742	1	-2.443	0.01673	-0.024778	1.035	0.03034	-2.4507	0.01637	-0.02487	1.0176	0.2636
right pericalcarine mean thickness	-2.63107	0.013515	-0.0857497	1.12947	1	-17.9366	4.389e-71	-0.182281	0.9724	0.0759	-17.9281	5.107e-71	-0.182157	0.9788	0.1671
right post-central mean thickness	5.85165	2.11876e-08	0.193921	0.993259	0.537351	9.1159	1.299e-19	0.092389	1.0599	0.0001622	8.878	1.128e-18	0.090055	1.0317	0.04326
right posterior cingulate mean thickness	7.9207	3.79687e-14	0.258566	1.08441	1	14.3349	4.717e-46	0.14573	0.9617	0.01351	14.2776	1.071e-45	0.145316	0.927	4.23e-07
right precentral mean thickness	2.25989	0.0338388	0.0743488	1.01891	1	3.7069	0.0002505	0.037654	0.9865	0.3823	3.6343	0.0003327	0.036931	0.9748	0.1023
right precuneus mean thickness	0.558809	0.584928	0.0183916	0.931019	1	-1.8773	0.06696	-0.019078	0.9727	0.07772	-1.8301	0.07445	-0.018607	0.9591	0.006086
right rostral anterior cingulate mean thickness	-1.85338	0.0835711	-0.0608635	1.12029	1	-6.1004	1.38e-09	-0.061847	1.0491	0.002162	-6.3981	2.1e-10	-0.06483	1.0671	1.505e-05
right rostral middle frontal mean thickness	-4.29937	4.11818e-05	-0.140189	1.10732	0.863561	-12.4015	6.409e-35	-0.125987	0.9833	0.2802	-12.1949	7.913e-34	-0.123916	0.9763	0.1221
right superiorfrontal mean thickness	3.57102	0.000720083	0.11647	1.09694	1	12.0481	4.56e-33	0.122359	0.9928	0.6458	12.1426	1.45e-33	0.123414	0.9688	0.04031
right superiorparietal mean thickness	6.18713	3.55816e-09	0.204548	0.973458	1	12.553	9.994e-36	0.127684	0.9455	0.0002747	12.4319	4.396e-35	0.126568	0.9184	1.538e-08
right superiortemporal mean thickness	-5.903	1.65112e-08	-0.192417	1.12137	1	-16.5142	1.389e-60	-0.167525	1.0293	0.06722	-16.4768	2.57e-60	-0.167137	1.0309	0.04851
right supramarginal mean thickness	2.57605	0.015504	0.084784	1.01469	0.801329	8.7763	2.659e-18	0.089216	0.9634	0.01861	8.7451	3.506e-18	0.088957	0.9436	0.0001153
right transverse temporal mean thickness	1.63048	0.132259	0.0536217	0.927489	1	-2.1016	0.04013	-0.021353	0.9793	0.1787	-2.0177	0.04919	-0.020496	0.9862	0.3687
right insula mean thickness	10.2882	1.1836e-22	-0.343899	0.966118	1	-17.85	1.841e-70	-0.181619	0.9362	1.946e-05	-17.5244	5.665e-68	-0.178317	0.9345	5.727e-06
N.B. Residuals were obtained from the models and a t.test was conducted to examine sex differences and to test for homogenity fo variance between sexes with a levene's test.

### Sheet: Table 10. Sex Corr(Cohens d, VR
Table 10. Correlation between the Mean Sex Differences’ Cohen’s D and the Variance Ratio from Ritchie and colleagues (2018) and obtained from the Replication Analyses when Omitting and Considering (log10) Brain Allometry.
Study	Cerebral Regions	Correlation Coefficient
Ritchie et al., 2018	Volumes	0.22
	Cortical Mean Thicknesses	-0.25
	Cortical Surface Areas	0.03
Replication in Present Study	Volumes	0.19
	Cortical Mean Thicknesses	-0.23
	Cortical Surface Areas	0.09
	log10(Volumes)	-0.12
	log10(Cortical Mean Thicknesses)	-0.48 *
	log10(Cortical Surface Areas)	-0.09
N.B. * p < 0.001. Variance Ratio < 1 suggests greater male variance and standardized beta < 0, suggests greater male volume. Replication of Ritchie and colleagues (2018) model where sex differences are examined on the residuals from model: Region = Intercept + Age + Ethnicity + TBV. Volumes correspond to the Cortical Regions from the Desikan-Killiany Atlas and the Subcortical Freesurfer FIRST seg…
